# Benchmarking deep learning methods for biologically conserved single-cell integration

**DOI:** 10.1101/2024.12.09.627450

**Authors:** Chenxin Yi, Jinyu Cheng, Wanquan Liu, Junwei Liu, Yixue Li

## Abstract

Advancements in single-cell RNA sequencing (scRNA-seq) have enabled the analysis of millions of cells, but integrating such data across samples and methods while mitigating batch effects remains challenging. Deep learning approaches address this by learning biologically conserved gene expression representations, yet systematic benchmarking of loss functions and integration performance is lacking. This study evaluated 16 integration methods using a unified variational autoencoder framework, incorporating batch and cell-type information. Results revealed limitations in the single-cell integration benchmarking index (scIB) for preserving intra-cell-type information. To address this, we introduced a correlation-based loss function and enhanced benchmarking metrics to better capture biological conservation. Using annotations from the Human Lung Cell Atlas and Human Fetal Lung Cell Atlas, our approach improved biological signal preservation. This work highlights the need for biologically informed metrics in scRNA-seq integration and offers guidance for future deep learning developments.
