## Supplemental Data 1 for "Benchmarking deep learning methods for biologically conserved single-cell integration"

### Sheet: Supplementary Table 1
Supplementary Table 1: Baseline model hyperparameters and training settings for scVI and scANVI.
Category	Hyperparameter	Value	Description
Model	batch_representation	embedding	Method for encoding batch information
	batch_embedding_dim	30	The dimensionality of the batch embedding
	batch_embedding_merge	cat	The way to inject batch embeddings
	n_layers	2	Number of hidden layers used for encoder and decoder NNs
	n_hidden	128	Number of nodes per hidden layer
	n_latent	30	Dimensionality of the latent space
	dropout_rate	0.1	Dropout rate for neural networks
	gene_likelihood	zinb	Likelihood for gene expression data modeling
	dispersion	gene	Method for modeling gene dispersion
	latent_distribution	normal	Distribution of latent variables
Training	batch_size	128	Minibatch size to use during training
	train_size	0.9	Size of training set
	shuffle_set_split	TRUE	Whether to shuffle indices before splitting
	max_epochs	400	Stop training once this number of epochs is reached
	early_stopping	TRUE	Whether to perform early stopping with respect to the validation set
	optimizer	Adam	Optimization method for gradient descent
	lr	0.001	Learning rate used for optimization

### Sheet: Supplementary Table 2
Supplementary Table 2: Hyperparameters for 16 deep learning single-cell integration methods across three levels.
Level	Method	Hyperparameter		Value
1	GAN	adversarial_classifier	n_hidden	32
			n_layers	2
		discriminator	iterations	10
			loss_weight	1
		generator	loss_weight	1
			loss_sign	-1
	HSIC	loss_weight		0.01
	MIM	CLUB_hidden_size		512
		loss_weight		0.001
	Orthog	loss_weight		100
	RBP	batch_classifier	n_hidden	32
			n_layers	2
			reverse_grad	TRUE
		loss_weight		10
	RCE	batch_classifier	n_hidden	32
			n_layers	2
		loss_weight		0.01
2	CellSupcon	contrast_temperature		0.07
		contrast_mode		one
		base_contrast_temperature		0.07
		loss_weight		10
	IRM	celltype_classifier	n_hidden	32
			n_layers	2
		penalty_weight		1
		loss_weight		100
	Domain meta learning	celltype_classifier	n_hidden	32
			n_layers	2
		meta_train_domain		3
		meta_lr		0.0001
		global_coef		0.01
		loss_weight		10
3	Domain class triplet loss	hard_factor		0
		ranking_loss		SoftMarginLoss
		loss_weight		100
	RCE-CE	RCE_weight		0.01
		CE_weight		100
	HSIC-CellSupcon	HSIC_weight		10
		CellSupcon_weight		10
	MIM-CellSupcon	MIM_weight		0.01
		CellSupcon_weight		10
	Orthog-CellSupcon	Orthog_weight		0.01
		CellSupcon_weight		10
	RCE-CellSupcon	RCE_weight		10
		CellSupcon_weight		10
	RBP-CellSupcon	RBP_weight		10
		CellSupcon_weight		10

### Sheet: Supplementary Table 3
Supplementary Table 3: Description of the datasets used for benchmarking.
Dataset	Dimensions (cells * genes)	batches	cell types
Immune	33506 × 12303	10	16
Pancreas	16382 × 4000	9	14
BMMC	90261 × 13953	12	45
HLCA_core	584944 × 27957	11	ann_level_1: 4
			ann_level_2: 11
			ann_level_3: 25
			ann_level_4: 39
			ann_level_5: 17
			ann_finest_level: 61
Human Fetal Lung Cell Atlas	71752 × 26568	29	broad_celltype: 14
			new_celltype: 144

### Sheet: Supplementary Table 4
Supplementary Table 4: Detailed scIB evaluation results across three datasets for multi-level loss functions in single-cell integration.
Dataset	Level	Method	Isolated labels	KMeans NMI	KMeans ARI	Silhouette label	cLISI	Silhouette batch	iLISI	KBET	Graph connectivity	PCR comparison	Batch correction	Bio conservation	scIB Total
Immune	baseline	scVI	0.590553	0.668999	0.407468	0.547511	0.997619	0.887845	0.229413	0.231034	0.882904	0.885082	0.623256	0.64243	0.63476
Immune	1	GAN	0.569416	0.637562	0.47148	0.536189	0.996218	0.910439	0.26959	0.241728	0.867445	0.935979	0.645036	0.642173	0.643318
Immune	1	HSIC	0.591142	0.658139	0.408485	0.546432	0.997852	0.888719	0.230874	0.241817	0.884873	0.890803	0.627417	0.64041	0.635213
Immune	1	MIM	0.606232	0.69645	0.482868	0.551791	0.997401	0.889666	0.242878	0.255332	0.893045	0.887142	0.633613	0.666948	0.653614
Immune	1	Orthog	0.600079	0.699073	0.440693	0.549148	0.997684	0.88893	0.230753	0.232684	0.903192	0.908592	0.63283	0.657335	0.647533
Immune	1	RBP	0.593862	0.651893	0.442991	0.545174	0.995411	0.899073	0.311529	0.300028	0.874486	0.908265	0.658676	0.645866	0.65099
Immune	1	RCE	0.607153	0.688567	0.472093	0.551878	0.997894	0.88871	0.22735	0.245033	0.870475	0.880146	0.622343	0.663517	0.647047
Immune	baseline	scANVI	0.653126	0.747612	0.512367	0.628226	1	0.844835	0.242384	0.265334	0.964082	0.735076	0.610342	0.708266	0.669097
Immune	2	CellSupcon	0.691174	0.861015	0.660056	0.7408	1	0.888576	0.23872	0.263599	0.914052	0.684535	0.597896	0.790609	0.713524
Immune	2	Domain meta learning	0.678782	0.848739	0.607817	0.642949	1	0.879161	0.196134	0.219021	0.957233	0.759913	0.602293	0.755658	0.694312
Immune	2	IRM	0.749212	0.906824	0.758024	0.748696	1	0.880152	0.182003	0.207931	0.960589	0.603562	0.566847	0.832551	0.72627
Immune	3	DomainClassTripletLoss	0.788082	0.916389	0.762756	0.85018	1	0.883921	0.204196	0.247054	0.946353	0.812384	0.618782	0.863481	0.765601
Immune	3	HSIC-CellSupcon	0.693028	0.865018	0.660123	0.740989	1	0.887866	0.237566	0.260648	0.93776	0.712658	0.6073	0.791832	0.718019
Immune	3	MIM-CellSupcon	0.670481	0.868256	0.684371	0.741303	1	0.877832	0.234852	0.259777	0.921723	0.642032	0.587243	0.792882	0.710627
Immune	3	Orthog-CellSupcon	0.695296	0.86344	0.632784	0.745177	1	0.887745	0.238237	0.263659	0.928168	0.684905	0.600543	0.787339	0.712621
Immune	3	RBP-CellSupcon	0.693305	0.842992	0.628561	0.742505	1	0.896148	0.290501	0.350494	0.93794	0.729184	0.640853	0.781473	0.725225
Immune	3	RCE-CE	0.665727	0.829909	0.631615	0.630047	1	0.879187	0.213955	0.239828	0.95537	0.778227	0.613314	0.75146	0.696201
Immune	3	RCE-CellSupcon	0.694121	0.899111	0.754774	0.743068	1	0.887934	0.229765	0.264843	0.934815	0.713648	0.606201	0.818215	0.733409
Pancreas	baseline	scVI	0.747178	0.736836	0.476191	0.59854	1	0.866477	0.157959	0.396942	0.892838	0.822947	0.627433	0.711749	0.678022
Pancreas	1	GAN	0.722773	0.741774	0.499464	0.592936	1	0.891867	0.224104	0.456999	0.912874	0.91014	0.679197	0.711389	0.698512
Pancreas	1	HSIC	0.758998	0.737201	0.483049	0.601547	1	0.86573	0.152884	0.440043	0.896832	0.815241	0.634146	0.716159	0.683354
Pancreas	1	MIM	0.780947	0.740897	0.500315	0.598605	1	0.862801	0.173151	0.335039	0.906961	0.819127	0.619416	0.724153	0.682258
Pancreas	1	Orthog	0.753179	0.733134	0.474018	0.58615	1	0.863465	0.177921	0.449109	0.914912	0.898304	0.660742	0.709296	0.689875
Pancreas	1	RBP	0.735926	0.741764	0.542224	0.612854	1	0.886084	0.30411	0.538652	0.930184	0.920012	0.715808	0.726554	0.722256
Pancreas	1	RCE	0.768243	0.73911	0.475237	0.605303	1	0.859611	0.146434	0.39661	0.8953	0.794985	0.618588	0.717579	0.677982
Pancreas	baseline	scANVI	0.811435	0.787406	0.543402	0.703806	1	0.834288	0.210507	0.450784	0.923657	0.754637	0.634775	0.76921	0.715436
Pancreas	2	CellSupcon	0.727619	0.813172	0.563101	0.721055	1	0.873372	0.165759	0.421121	0.892637	0.752671	0.621112	0.764989	0.707438
Pancreas	2	Domain meta learning	0.814456	0.732202	0.426751	0.622401	1	0.865252	0.148064	0.394174	0.91621	0.757365	0.616213	0.719162	0.677982
Pancreas	2	IRM	0.886553	0.920499	0.87042	0.721382	1	0.853249	0.132212	0.366506	0.915172	0.741281	0.601684	0.879771	0.768536
Pancreas	3	DomainClassTripletLoss	0.750287	0.858702	0.617599	0.842047	1	0.868957	0.179296	0.439459	0.901575	0.821291	0.642116	0.813727	0.745083
Pancreas	3	HSIC-CellSupcon	0.722754	0.857394	0.662304	0.714263	1	0.870334	0.177555	0.363411	0.915194	0.771253	0.619549	0.791343	0.722626
Pancreas	3	MIM-CellSupcon	0.743662	0.815251	0.638271	0.723062	1	0.865274	0.21074	0.377578	0.920648	0.80867	0.636582	0.784049	0.725062
Pancreas	3	Orthog-CellSupcon	0.748574	0.782657	0.495452	0.722846	1	0.867328	0.170522	0.334834	0.901263	0.761689	0.607127	0.749906	0.692794
Pancreas	3	RBP-CellSupcon	0.695633	0.829087	0.634102	0.7263	1	0.882937	0.295447	0.502019	0.893082	0.827587	0.680215	0.777025	0.738301
Pancreas	3	RCE-CE	0.807034	0.788936	0.524295	0.626613	1	0.862749	0.151024	0.393565	0.90438	0.798582	0.62206	0.749375	0.698449
Pancreas	3	RCE-CellSupcon	0.756915	0.824379	0.626905	0.72232	1	0.874159	0.138202	0.394629	0.929974	0.730465	0.613486	0.786104	0.717057
BMMC	baseline	scVI	0.584184	0.679231	0.285372	0.539825	0.995842	0.899298	0.242566	0.325749	0.76238	0.688949	0.583788	0.616891	0.60365
BMMC	1	GAN	0.584641	0.674381	0.277688	0.53699	0.993712	0.917668	0.275274	0.403067	0.712675	0.798426	0.621422	0.613482	0.616658
BMMC	1	HSIC	0.584116	0.674637	0.270971	0.53812	0.995572	0.902005	0.246542	0.325302	0.755129	0.697397	0.585275	0.612683	0.60172
BMMC	1	MIM	0.581904	0.684976	0.310881	0.53765	0.995688	0.902177	0.246469	0.322	0.753036	0.704978	0.585732	0.62222	0.607625
BMMC	1	Orthog	0.591911	0.657995	0.262633	0.535868	0.995191	0.900135	0.250182	0.338548	0.764278	0.682566	0.587142	0.60872	0.600089
BMMC	1	RBP	0.580273	0.685438	0.316061	0.540259	0.995186	0.90437	0.303069	0.443156	0.748156	0.798177	0.639386	0.623444	0.62982
BMMC	1	RCE	0.591692	0.675915	0.276167	0.540778	0.995912	0.901095	0.249318	0.337029	0.758033	0.69509	0.588113	0.616093	0.604901
BMMC	baseline	scANVI	0.695468	0.755856	0.363636	0.624323	1	0.869431	0.266166	0.393792	0.931937	0.404478	0.573161	0.687857	0.641978
BMMC	2	CellSupcon	0.575952	0.791322	0.38829	0.655359	1	0.898096	0.235468	0.280217	0.823262	0.557205	0.55885	0.682185	0.632851
BMMC	2	Domain meta learning	0.707291	0.84075	0.424332	0.646151	1	0.892085	0.228779	0.326125	0.93986	0.652115	0.607793	0.723705	0.67734
BMMC	2	IRM	0.745442	0.873233	0.511732	0.717807	1	0.887166	0.257209	0.401901	0.94241	0.67294	0.632325	0.769643	0.714716
BMMC	3	DomainClassTripletLoss	0.514748	0.889492	0.632898	0.786172	1	0.90085	0.245598	0.33882	0.836961	0.67578	0.599602	0.764662	0.698638
BMMC	3	HSIC-CellSupcon	0.586129	0.788036	0.368292	0.654182	0.99997	0.900213	0.239046	0.288759	0.823939	0.566338	0.563659	0.679322	0.633056
BMMC	3	MIM-CellSupcon	0.593085	0.773385	0.406228	0.652836	0.99987	0.873807	0.240024	0.278704	0.808017	0.555806	0.551272	0.685081	0.631557
BMMC	3	Orthog-CellSupcon	0.576544	0.79638	0.391724	0.654482	1	0.897674	0.237955	0.277454	0.829085	0.563956	0.561225	0.683826	0.634786
BMMC	3	RBP-CellSupcon	0.574691	0.803928	0.447002	0.654465	0.999964	0.901675	0.284457	0.424916	0.8166	0.614375	0.608405	0.69601	0.660968
BMMC	3	RCE-CE	0.711578	0.833993	0.442963	0.632612	1	0.888885	0.23706	0.343566	0.943605	0.667665	0.616156	0.724229	0.681
BMMC	3	RCE-CellSupcon	0.580574	0.802272	0.419788	0.653012	1	0.895626	0.235198	0.271198	0.836528	0.56471	0.560652	0.691129	0.638938

### Sheet: Supplementary Table 5
Supplementary Table 5: Detailed scIB evaluation results for the immune dataset under varying loss regularizations.
Dataset	CellSupcon weight	Isolated labels	KMeans NMI	KMeans ARI	Silhouette label	cLISI	Silhouette batch	iLISI	KBET	Graph connectivity	PCR comparison	Batch correction	Bio conservation	scIB Total
immune	0	0.590553	0.668999	0.407468	0.547511	0.997619	0.887845	0.229413	0.231034	0.882904	0.885082	0.623256	0.64243	0.63476
	10	0.691174	0.861015	0.660056	0.7408	1	0.888576	0.23872	0.263599	0.914052	0.684535	0.597896	0.790609	0.713524
	50	0.79874	0.902335	0.701962	0.842458	1	0.887592	0.242783	0.289744	0.940263	0.606853	0.593447	0.849099	0.746838
	100	0.83166	0.917646	0.767198	0.868602	1	0.884802	0.238289	0.283334	0.951522	0.57619	0.586827	0.877021	0.760944

### Sheet: Supplementary Table 6
Supplementary Table 6: Detailed evaluation of metrics for multi-level loss functions in single-cell integration: local cell-neighbors-based batch correction metrics and PCR comparison scores.
Level	Method	iLISI	KBET	PCR comparison (batch)	PCR comparison (cell)
baseline	scVI	0.229413	0.231034	0.885082	0.956667
1	GAN	0.26959	0.241728	0.935979	0.975072
1	HSIC	0.230874	0.241817	0.890803	0.958603
1	MIM	0.242878	0.255332	0.887142	0.959416
1	Orthog	0.230753	0.232684	0.908592	0.965861
1	RBP	0.311529	0.300028	0.908265	0.967019
1	RCE	0.22735	0.245033	0.880146	0.956303
baseline	scANVI	0.242384	0.265334	0.735076	0.904937
2	CellSupcon	0.23872	0.263599	0.684535	0.893091
2	Domain meta learning	0.196134	0.219021	0.759913	0.916811
2	IRM	0.182003	0.207931	0.603562	0.87057
3	DomainClassTripletLoss	0.204196	0.247054	0.812384	0.935578
3	HSIC-CellSupcon	0.237566	0.260648	0.712658	0.903018
3	MIM-CellSupcon	0.234852	0.259777	0.642032	0.876026
3	Orthog-CellSupcon	0.238237	0.263659	0.684905	0.894277
3	RBP-CellSupcon	0.290501	0.350494	0.729184	0.90713
3	RCE-CE	0.213955	0.239828	0.778227	0.923209
3	RCE-CellSupcon	0.229765	0.264843	0.713648	0.902461

### Sheet: Supplementary Table 7
Supplementary Table 7: Detailed evaluation of metrics for multi-level loss functions, including local cell-neighbors-based batch correction metrics and PCR comparison scores.
CellSupcon weight	label level	corr weight	Isolated labels	KMeans NMI	KMeans ARI	Silhouette label	cLISI	Silhouette batch	iLISI	KBET	Graph connectivity	PCR comparison	Batch correction (scIB)	Bio conservation (scIB)	scIB Total	Jaccard index	Batch correction (scIB-E)	Inter-celltype conservation (scIB-E)	Intra-celltype conservation (scIB-E)	scIB-E Total (ann_level_1)
0	ann_level_1	0	0.561358	0.560543	0.400371	0.531318	1	0.920769	0.0148209	0.00107832	0.975158	0.818025	0.54597	0.610718	0.584819	0.141818	0.477957	0.610718	0.479921	0.531847
0	ann_level_1	5	0.571424	0.629242	0.535323	0.542691	1	0.911896	0.00921918	0.000835207	0.974894	0.870889	0.553547	0.655736	0.61486	0.156473	0.474211	0.655736	0.513681	0.562609
0	ann_level_1	10	0.568116	0.547474	0.409775	0.540907	1	0.909276	0.00589958	0.000935391	0.974706	0.893977	0.556959	0.613254	0.590736	0.16473	0.472704	0.613254	0.529354	0.551584
0	ann_level_1	50	0.602972	0.496775	0.365186	0.553462	1	0.902826	0.00138476	0.000491641	0.976657	0.937168	0.563706	0.603679	0.58769	0.18467	0.47034	0.603679	0.560919	0.559907
0	ann_level_2	0	0.688144	0.608714	0.388514	0.525953	1	0.91239	0.0148209	0.158896	0.957601	0.818025	0.572347	0.642265	0.614298	0.141818	0.510927	0.642265	0.479921	/
0	ann_level_2	5	0.669778	0.679388	0.437534	0.548973	1	0.909078	0.00921918	0.152537	0.959347	0.870889	0.580214	0.667135	0.632366	0.156473	0.507545	0.667135	0.513681	/
0	ann_level_2	10	0.684073	0.690136	0.432617	0.554741	1	0.909179	0.00589958	0.150435	0.967096	0.893977	0.585317	0.672313	0.637515	0.16473	0.508152	0.672313	0.529354	/
0	ann_level_2	50	0.687936	0.668476	0.420798	0.561819	1	0.902999	0.00138476	0.129437	0.954881	0.937168	0.585174	0.667806	0.634753	0.18467	0.497175	0.667806	0.560919	/
0	ann_level_3	0	0.625035	0.658151	0.394555	0.528385	1	0.896038	0.0148209	0.124208	0.947578	0.818025	0.560134	0.641225	0.608789	0.141818	0.495661	0.641225	0.479921	/
0	ann_level_3	5	0.628919	0.724993	0.470876	0.556637	1	0.89335	0.00921918	0.120317	0.945102	0.870889	0.567775	0.676285	0.632881	0.156473	0.491997	0.676285	0.513681	/
0	ann_level_3	10	0.61385	0.757482	0.520895	0.5606	1	0.894204	0.00589955	0.115276	0.953034	0.893977	0.572478	0.690565	0.64333	0.16473	0.492103	0.690565	0.529354	/
0	ann_level_3	50	0.622444	0.714791	0.458642	0.571722	1	0.886223	0.00138476	0.112201	0.948086	0.937168	0.577013	0.67352	0.634917	0.18467	0.486974	0.67352	0.560919	/
0	ann_level_4	0	0.585086	0.639776	0.331207	0.520502	0.999881	0.897736	0.0148209	0.129566	0.94805	0.818025	0.56164	0.61529	0.59383	0.141818	0.497543	0.61529	0.479921	/
0	ann_level_4	5	0.619644	0.701855	0.399297	0.540621	1	0.898791	0.00921918	0.12901	0.947826	0.870889	0.571147	0.652283	0.619829	0.156473	0.496211	0.652283	0.513681	/
0	ann_level_4	10	0.615357	0.695592	0.361709	0.544077	1	0.898202	0.00589957	0.116669	0.950622	0.893977	0.573074	0.643347	0.615238	0.16473	0.492848	0.643347	0.529354	/
0	ann_level_4	50	0.63008	0.676219	0.340216	0.544794	1	0.885335	0.00138476	0.106574	0.947145	0.937168	0.575521	0.638262	0.613166	0.18467	0.48511	0.638262	0.560919	/
0	ann_finest_level	0	0.63643	0.675886	0.327216	0.531221	0.999867	0.896105	0.0148209	0.204204	0.939299	0.818025	0.574491	0.634124	0.610271	0.141818	0.513607	0.634124	0.479921	/
0	ann_finest_level	5	0.633422	0.720145	0.363932	0.546588	0.999952	0.896335	0.00921917	0.199086	0.941374	0.870889	0.583381	0.652808	0.625037	0.156473	0.511504	0.652808	0.513681	/
0	ann_finest_level	10	0.626539	0.717422	0.364053	0.546301	1	0.894252	0.00589958	0.191225	0.944005	0.893977	0.585872	0.650863	0.624867	0.16473	0.508845	0.650863	0.529354	/
0	ann_finest_level	50	0.633661	0.706619	0.353613	0.545678	1	0.881974	0.00138476	0.17886	0.937634	0.937168	0.587404	0.647914	0.62371	0.18467	0.499963	0.647914	0.560919	/
10	ann_level_1	0	0.699617	0.813311	0.726622	0.703723	1	0.926952	0.0146616	0.000959265	0.977042	0.382212	0.460365	0.788654	0.657339	0.142499	0.479904	0.788654	0.262355	0.516385
10	ann_level_1	5	0.703159	0.840114	0.826513	0.671623	1	0.925703	0.00956843	0.00112901	0.978393	0.658777	0.514714	0.808282	0.690855	0.148313	0.478698	0.808282	0.403545	0.58047
10	ann_level_1	10	0.69731	0.810649	0.723229	0.662047	1	0.926921	0.00625548	0.000945318	0.977659	0.723708	0.527098	0.778647	0.678027	0.155505	0.477945	0.778647	0.439607	0.582891
10	ann_level_1	50	0.697204	0.813713	0.754847	0.626057	1	0.926036	0.000579214	0.000449391	0.978612	0.869806	0.555096	0.778364	0.689057	0.177169	0.476419	0.778364	0.523487	0.616024
10	ann_level_2	0	0.677527	0.665984	0.41785	0.519756	1	0.915795	0.0146615	0.150195	0.968804	0.382212	0.486333	0.656223	0.588267	0.142499	0.512364	0.656223	0.262355	/
10	ann_level_2	5	0.690583	0.681201	0.438388	0.526403	1	0.912971	0.00956841	0.147657	0.960396	0.658777	0.537874	0.667315	0.615539	0.148313	0.507648	0.667315	0.403545	/
10	ann_level_2	10	0.66047	0.682682	0.407696	0.531446	1	0.916935	0.00625546	0.150304	0.964446	0.723708	0.55233	0.656459	0.614807	0.155505	0.509485	0.656459	0.439607	/
10	ann_level_2	50	0.670254	0.69586	0.426723	0.544699	1	0.909104	0.000579226	0.140054	0.965308	0.869806	0.57697	0.667507	0.631292	0.177169	0.503761	0.667507	0.523487	/
10	ann_level_3	0	0.636949	0.69145	0.409665	0.521899	1	0.899273	0.0146616	0.122846	0.945997	0.382212	0.472998	0.651993	0.580395	0.142499	0.495694	0.651993	0.262355	/
10	ann_level_3	5	0.628294	0.734451	0.469672	0.534107	1	0.89769	0.00956841	0.121167	0.949648	0.658777	0.52737	0.673305	0.614931	0.148313	0.494518	0.673305	0.403545	/
10	ann_level_3	10	0.623644	0.746478	0.480066	0.540049	1	0.901627	0.00625548	0.117282	0.949262	0.723708	0.539627	0.678047	0.622679	0.155505	0.493607	0.678047	0.439607	/
10	ann_level_3	50	0.61724	0.736919	0.477573	0.555991	1	0.88589	0.000579214	0.112308	0.95348	0.869806	0.564413	0.677545	0.632292	0.177169	0.488064	0.677545	0.523487	/
10	ann_level_4	0	0.633804	0.657403	0.347017	0.49882	0.999871	0.897976	0.0146615	0.1314	0.944827	0.382212	0.474215	0.627383	0.566116	0.142499	0.497216	0.627383	0.262355	/
10	ann_level_4	5	0.61783	0.684173	0.380909	0.510976	0.999949	0.897488	0.00956843	0.132272	0.949556	0.658777	0.529532	0.638768	0.595073	0.148313	0.497221	0.638768	0.403545	/
10	ann_level_4	10	0.634138	0.690413	0.382889	0.518343	1	0.900892	0.00625546	0.127265	0.948105	0.723708	0.541245	0.645157	0.603592	0.155505	0.495629	0.645157	0.439607	/
10	ann_level_4	50	0.635331	0.683879	0.375607	0.53294	1	0.883228	0.000579214	0.10198	0.949906	0.869806	0.5611	0.645551	0.611771	0.177169	0.483923	0.645551	0.523487	/
10	ann_finest_level	0	0.643276	0.691563	0.350376	0.524734	0.999862	0.897783	0.0146615	0.201061	0.938646	0.382212	0.486873	0.641962	0.579926	0.142499	0.513038	0.641962	0.262355	/
10	ann_finest_level	5	0.630154	0.707464	0.362866	0.53416	0.999921	0.896093	0.00956843	0.202632	0.939781	0.658777	0.54137	0.646913	0.604696	0.148313	0.512019	0.646913	0.403545	/
10	ann_finest_level	10	0.624434	0.715989	0.367741	0.538795	0.999945	0.898898	0.00625546	0.194881	0.939693	0.723708	0.552687	0.64938	0.610703	0.155505	0.509932	0.64938	0.439607	/
10	ann_finest_level	50	0.63544	0.71913	0.359343	0.54522	1	0.879551	0.000579214	0.172935	0.94158	0.869806	0.57289	0.651827	0.620252	0.177169	0.498661	0.651827	0.523487	/
50	ann_level_1	0	0.795666	0.826013	0.739397	0.788332	1	0.922601	0.014336	0.0011774	0.982037	0.167396	0.417509	0.829882	0.664933	0.143262	0.480038	0.829882	0.155329	0.490092
50	ann_level_1	5	0.79169	0.845161	0.819426	0.747921	1	0.920883	0.0106659	0.00137722	0.981263	0.487595	0.480357	0.84084	0.696646	0.149052	0.478547	0.84084	0.318324	0.559375
50	ann_level_1	10	0.795386	0.825211	0.741363	0.724911	1	0.922107	0.00635338	0.000983012	0.982901	0.600905	0.50265	0.817374	0.691485	0.151099	0.478086	0.817374	0.376002	0.572968
50	ann_level_1	50	0.794836	0.829488	0.763563	0.668226	1	0.92677	4.76837e-08	0.000796874	0.982151	0.786746	0.539293	0.811222	0.702451	0.169847	0.477429	0.811222	0.478296	0.611293
50	ann_level_2	0	0.65966	0.675309	0.396641	0.531157	1	0.914049	0.0143359	0.15706	0.97297	0.167396	0.445162	0.652553	0.569597	0.143262	0.514604	0.652553	0.155329	/
50	ann_level_2	5	0.674195	0.684707	0.42394	0.521873	1	0.911958	0.0106659	0.155128	0.970238	0.487595	0.507117	0.660943	0.599413	0.149052	0.511997	0.660943	0.318324	/
50	ann_level_2	10	0.655795	0.684574	0.420152	0.527779	1	0.913254	0.00635338	0.151014	0.969233	0.600905	0.528152	0.65766	0.605857	0.151099	0.509964	0.65766	0.376002	/
50	ann_level_2	50	0.665053	0.751998	0.507201	0.5347	1	0.90539	4.76837e-08	0.148416	0.9681	0.786746	0.56173	0.69179	0.639766	0.169847	0.505476	0.69179	0.478296	/
50	ann_level_3	0	0.643293	0.726594	0.458772	0.526512	1	0.897467	0.014336	0.129712	0.951638	0.167396	0.43211	0.671034	0.575464	0.143262	0.498288	0.671034	0.155329	/
50	ann_level_3	5	0.64232	0.737383	0.477393	0.530627	1	0.896288	0.0106659	0.122112	0.950958	0.487595	0.493524	0.677545	0.603936	0.149052	0.495006	0.677545	0.318324	/
50	ann_level_3	10	0.657961	0.733309	0.452876	0.535448	1	0.898753	0.00635337	0.117415	0.954203	0.600905	0.515526	0.675919	0.611762	0.151099	0.494181	0.675919	0.376002	/
50	ann_level_3	50	0.611916	0.744511	0.494455	0.543673	1	0.881645	4.76837e-08	0.113141	0.945643	0.786746	0.545435	0.678911	0.625521	0.169847	0.485107	0.678911	0.478296	/
50	ann_level_4	0	0.615292	0.681505	0.38049	0.493401	0.999913	0.890918	0.0143359	0.139965	0.950116	0.167396	0.432546	0.63412	0.55349	0.143262	0.498834	0.63412	0.155329	/
50	ann_level_4	5	0.618161	0.686408	0.391381	0.499232	0.999963	0.8915	0.0106659	0.134267	0.949679	0.487595	0.494741	0.639029	0.581314	0.149052	0.496528	0.639029	0.318324	/
50	ann_level_4	10	0.614744	0.678748	0.362155	0.50358	1	0.892979	0.00635335	0.131732	0.952451	0.600905	0.516884	0.631845	0.585861	0.151099	0.495879	0.631845	0.376002	/
50	ann_level_4	50	0.641066	0.674535	0.329155	0.516999	1	0.87486	4.76837e-08	0.0986588	0.950485	0.786746	0.54215	0.632351	0.596271	0.169847	0.481001	0.632351	0.478296	/
50	ann_finest_level	0	0.646409	0.704907	0.366792	0.529081	0.999895	0.89405	0.0143359	0.211764	0.941754	0.167396	0.44586	0.649417	0.567994	0.143262	0.515476	0.649417	0.155329	/
50	ann_finest_level	5	0.647257	0.704363	0.362039	0.531419	0.999926	0.89527	0.0106659	0.204844	0.941234	0.487595	0.507922	0.649001	0.592569	0.149052	0.513003	0.649001	0.318324	/
50	ann_finest_level	10	0.659995	0.706515	0.350791	0.535074	0.999946	0.894247	0.00635335	0.199853	0.943535	0.600905	0.528979	0.650464	0.60187	0.151099	0.510997	0.650464	0.376002	/
50	ann_finest_level	50	0.622499	0.704323	0.340995	0.539247	1	0.873846	4.76837e-08	0.172009	0.938307	0.786746	0.554182	0.641413	0.60652	0.169847	0.496041	0.641413	0.478296	/
100	ann_level_1	0	0.826736	0.998088	0.999472	0.82179	1	0.917521	0.0140509	0.00132657	0.983521	0.110111	0.405306	0.929217	0.719653	0.142369	0.479105	0.929217	0.12624	0.518004
100	ann_level_1	5	0.829174	0.851857	0.832375	0.793209	1	0.916722	0.0116241	0.00119493	0.983	0.383405	0.459189	0.861323	0.700469	0.147113	0.478135	0.861323	0.265259	0.54626
100	ann_level_1	10	0.833224	0.847362	0.821824	0.77111	1	0.915881	0.00747787	0.00131181	0.983053	0.489127	0.47937	0.854704	0.704571	0.147097	0.476931	0.854704	0.318112	0.564513
100	ann_level_1	50	0.825713	0.826701	0.746536	0.699265	1	0.921432	4.76837e-08	0.000571012	0.984152	0.716098	0.524451	0.819643	0.701566	0.15818	0.476539	0.819643	0.437139	0.598021
100	ann_level_2	0	0.663275	0.67931	0.410776	0.527379	1	0.903606	0.0140509	0.158402	0.973591	0.110111	0.431952	0.656148	0.56647	0.142369	0.512412	0.656148	0.12624	/
100	ann_level_2	5	0.66376	0.670943	0.386913	0.526355	1	0.908171	0.0116241	0.146184	0.976302	0.383405	0.485137	0.649594	0.583812	0.147113	0.510571	0.649594	0.265259	/
100	ann_level_2	10	0.664634	0.686114	0.439003	0.52981	1	0.904951	0.00747788	0.153772	0.972526	0.489127	0.505571	0.663912	0.600576	0.147097	0.509682	0.663912	0.318112	/
100	ann_level_2	50	0.670154	0.732102	0.482519	0.532864	1	0.901666	4.76837e-08	0.128711	0.968953	0.716098	0.543086	0.683528	0.627351	0.15818	0.499832	0.683528	0.437139	/
100	ann_level_3	0	0.6189	0.704371	0.429042	0.528774	1	0.894447	0.0140509	0.12638	0.952403	0.110111	0.419478	0.656217	0.561522	0.142369	0.49682	0.656217	0.12624	/
100	ann_level_3	5	0.645384	0.737421	0.50034	0.532671	1	0.894845	0.0116241	0.123186	0.953839	0.383405	0.47338	0.683163	0.59925	0.147113	0.495873	0.683163	0.265259	/
100	ann_level_3	10	0.633901	0.735639	0.476905	0.532983	1	0.896193	0.00747788	0.121934	0.957178	0.489127	0.494382	0.675886	0.603284	0.147097	0.495696	0.675886	0.318112	/
100	ann_level_3	50	0.63909	0.701309	0.3937	0.53942	1	0.875792	4.76837e-08	0.116032	0.945033	0.716098	0.530591	0.654704	0.605059	0.15818	0.484214	0.654704	0.437139	/
100	ann_level_4	0	0.610561	0.672069	0.385423	0.489392	0.9999	0.888712	0.0140509	0.137515	0.949952	0.110111	0.420068	0.631469	0.546908	0.142369	0.497557	0.631469	0.12624	/
100	ann_level_4	5	0.626886	0.684131	0.367821	0.495983	1	0.887177	0.0116241	0.139696	0.950082	0.383405	0.474397	0.634964	0.570737	0.147113	0.497145	0.634964	0.265259	/
100	ann_level_4	10	0.628872	0.679435	0.36159	0.496293	1	0.887618	0.00747788	0.130629	0.946979	0.489127	0.492366	0.633238	0.576889	0.147097	0.493176	0.633238	0.318112	/
100	ann_level_4	50	0.626719	0.655554	0.323164	0.509109	1	0.869474	4.76837e-08	0.0973314	0.950667	0.716098	0.526714	0.622909	0.584431	0.15818	0.479368	0.622909	0.437139	/
100	ann_finest_level	0	0.64141	0.696331	0.351181	0.528595	0.99989	0.894422	0.014051	0.20751	0.944756	0.110111	0.43417	0.643481	0.559757	0.142369	0.515185	0.643481	0.12624	/
100	ann_finest_level	5	0.647528	0.718781	0.396536	0.533267	0.999932	0.891145	0.0116241	0.204545	0.945664	0.383405	0.487277	0.659209	0.590436	0.147113	0.513244	0.659209	0.265259	/
100	ann_finest_level	10	0.645597	0.699695	0.348288	0.531601	0.999941	0.891715	0.00747787	0.203096	0.945508	0.489127	0.507385	0.645024	0.589968	0.147097	0.511949	0.645024	0.318112	/
100	ann_finest_level	50	0.626759	0.687485	0.313812	0.535741	1	0.86889	4.76837e-08	0.168367	0.943377	0.716098	0.539347	0.632759	0.595394	0.15818	0.495159	0.632759	0.437139	/

### Sheet: Supplementary Table 8
Supplementary Table 8: Detailed scIB-E evaluation results across three datasets for multi-level loss functions in single-cell integration.
Dataset	level	method	Cor-MSEr weight	Isolated labels	KMeans NMI	KMeans ARI	Silhouette label	cLISI	Silhouette batch	iLISI	KBET	Graph connectivity	PCR comparison	Jaccard index	Batch correction	Inter-celltype conservation	Intra-celltype conservation	scIB-E Total
Immune	baseline	scVI	0	0.590553	0.668999	0.407468	0.547511	0.997619	0.887845	0.229413	0.231034	0.882904	0.885082	0.143662	0.557799	0.64243	0.514372	0.574281
Immune	1	GAN	0	0.569416	0.637562	0.47148	0.536189	0.996218	0.910439	0.26959	0.241728	0.867445	0.935979	0.129278	0.572301	0.642173	0.532628	0.584381
Immune	1	HSIC	0	0.591142	0.658139	0.408485	0.546432	0.997852	0.888719	0.230874	0.241817	0.884873	0.890803	0.143474	0.561571	0.64041	0.517138	0.575334
Immune	1	MIM	0	0.606232	0.69645	0.482868	0.551791	0.997401	0.889666	0.242878	0.255332	0.893045	0.887142	0.147403	0.57023	0.666948	0.517273	0.587734
Immune	1	Orthog	0	0.600079	0.699073	0.440693	0.549148	0.997684	0.88893	0.230753	0.232684	0.903192	0.908592	0.143427	0.56389	0.657335	0.526009	0.586116
Immune	1	RBP	0	0.593862	0.651893	0.442991	0.545174	0.995411	0.899073	0.311529	0.300028	0.874486	0.908265	0.138711	0.596279	0.645866	0.523488	0.586997
Immune	1	RCE	0	0.607153	0.688567	0.472093	0.551878	0.997894	0.88871	0.22735	0.245033	0.870475	0.880146	0.146133	0.557892	0.663517	0.513139	0.582241
Immune	baseline	scANVI	0	0.653126	0.747612	0.512367	0.628226	1	0.844835	0.242384	0.265334	0.964082	0.735076	0.141288	0.579159	0.708266	0.438182	0.574411
Immune	2	CellSupcon	0	0.691174	0.861015	0.660056	0.7408	1	0.888576	0.23872	0.263599	0.914052	0.684535	0.147979	0.576237	0.790609	0.416257	0.597994
Immune	2	Domain meta learning	0	0.678782	0.848739	0.607817	0.642949	1	0.879161	0.196134	0.219021	0.957233	0.759913	0.143787	0.562888	0.755658	0.45185	0.59558
Immune	2	IRM	0	0.749212	0.906824	0.758024	0.748696	1	0.880152	0.182003	0.207931	0.960589	0.603562	0.111831	0.557669	0.832551	0.357696	0.587633
Immune	3	DomainClassTripletLoss	0	0.788082	0.916389	0.762756	0.85018	1	0.883921	0.204196	0.247054	0.946353	0.812384	0.142599	0.570381	0.863481	0.477491	0.650465
Immune	3	HSIC-CellSupcon	0	0.693028	0.865018	0.660123	0.740989	1	0.887866	0.237566	0.260648	0.93776	0.712658	0.148215	0.58096	0.791832	0.430437	0.605099
Immune	3	MIM-CellSupcon	0	0.670481	0.868256	0.684371	0.741303	1	0.877832	0.234852	0.259777	0.921723	0.642032	0.14482	0.573546	0.792882	0.393426	0.589233
Immune	3	Orthog-CellSupcon	0	0.695296	0.86344	0.632784	0.745177	1	0.887745	0.238237	0.263659	0.928168	0.684905	0.148855	0.579452	0.787339	0.41688	0.597578
Immune	3	RBP-CellSupcon	0	0.693305	0.842992	0.628561	0.742505	1	0.896148	0.290501	0.350494	0.93794	0.729184	0.144929	0.618771	0.781473	0.437056	0.611166
Immune	3	RCE-CE	0	0.665727	0.829909	0.631615	0.630047	1	0.879187	0.213955	0.239828	0.95537	0.778227	0.145219	0.572085	0.75146	0.461723	0.59969
Immune	3	RCE-CellSupcon	0	0.694121	0.899111	0.754774	0.743068	1	0.887934	0.229765	0.264843	0.934815	0.713648	0.149009	0.579339	0.818215	0.431328	0.615685
Immune	1	GAN	10	0.577033	0.632861	0.410535	0.552137	0.996416	0.905095	0.244932	0.231992	0.855181	0.934605	0.135354	0.5593	0.633796	0.53498	0.579371
Immune	1	HSIC	10	0.612512	0.701274	0.457064	0.568154	0.999479	0.888103	0.150155	0.179139	0.858676	0.930457	0.15953	0.519018	0.667696	0.544993	0.58888
Immune	1	MIM	10	0.612726	0.69352	0.461113	0.568819	0.999402	0.890585	0.156124	0.201089	0.884475	0.932207	0.158959	0.533068	0.667116	0.545583	0.591693
Immune	1	Orthog	10	0.620428	0.736168	0.601316	0.573171	0.999483	0.892317	0.155407	0.171824	0.902341	0.942787	0.15899	0.530472	0.706113	0.550889	0.608895
Immune	1	RBP	10	0.602612	0.702618	0.50968	0.563452	0.996244	0.894627	0.305556	0.286473	0.875643	0.901743	0.152934	0.590575	0.674921	0.527338	0.599019
Immune	1	RCE	10	0.620959	0.710109	0.530363	0.573063	0.999419	0.887366	0.150035	0.169554	0.837004	0.923785	0.158186	0.51099	0.686783	0.540986	0.593305
Immune	2	CellSupcon	10	0.692376	0.845679	0.55771	0.730249	1	0.893092	0.177634	0.212054	0.920512	0.789199	0.154103	0.550823	0.765203	0.471651	0.604906
Immune	2	Domain meta learning	10	0.674389	0.820056	0.5879	0.63072	1	0.885406	0.135351	0.183586	0.921515	0.872785	0.154227	0.531465	0.742613	0.513506	0.608741
Immune	2	IRM	10	0.750467	0.901694	0.766417	0.74613	1	0.871891	0.159609	0.210824	0.930179	0.705738	0.117317	0.543126	0.832942	0.411527	0.606413
Immune	3	DomainClassTripletLoss	10	0.777784	0.915097	0.761428	0.837827	1	0.893333	0.147675	0.201346	0.954099	0.844381	0.148034	0.549113	0.858427	0.496207	0.651676
Immune	3	HSIC-CellSupcon	10	0.694349	0.854643	0.608259	0.730288	1	0.891487	0.177624	0.197234	0.930971	0.799539	0.154125	0.549329	0.777508	0.476832	0.611602
Immune	3	MIM-CellSupcon	10	0.651046	0.830782	0.683864	0.725679	1	0.863914	0.195016	0.22054	0.93131	0.821952	0.145733	0.552695	0.778274	0.483843	0.615386
Immune	3	Orthog-CellSupcon	10	0.697535	0.913647	0.901367	0.733352	1	0.892121	0.176729	0.201945	0.93361	0.784854	0.154257	0.551101	0.84918	0.469555	0.637714
Immune	3	RBP-CellSupcon	10	0.683154	0.87052	0.665926	0.731991	1	0.896781	0.275308	0.340433	0.928877	0.74704	0.149458	0.61035	0.790318	0.448249	0.617497
Immune	3	RCE-CE	10	0.674767	0.819373	0.565005	0.631838	1	0.883894	0.143199	0.212574	0.939487	0.882769	0.155738	0.544789	0.738197	0.519254	0.611938
Immune	3	RCE-CellSupcon	10	0.698059	0.875927	0.667279	0.726753	1	0.894463	0.145615	0.182796	0.935282	0.786247	0.152877	0.539539	0.793604	0.469562	0.613174
Pancreas	baseline	scVI	0	0.747178	0.736836	0.476191	0.59854	1	0.866477	0.157959	0.396942	0.892838	0.822947	0.271885	0.578554	0.711749	0.547416	0.619377
Pancreas	1	GAN	0	0.722773	0.741774	0.499464	0.592936	1	0.891867	0.224104	0.456999	0.912874	0.91014	0.28085	0.621461	0.711389	0.595495	0.647046
Pancreas	1	HSIC	0	0.758998	0.737201	0.483049	0.601547	1	0.86573	0.152884	0.440043	0.896832	0.815241	0.259543	0.588872	0.716159	0.537392	0.619195
Pancreas	1	MIM	0	0.780947	0.740897	0.500315	0.598605	1	0.862801	0.173151	0.335039	0.906961	0.819127	0.268694	0.569488	0.724153	0.54391	0.621123
Pancreas	1	Orthog	0	0.753179	0.733134	0.474018	0.58615	1	0.863465	0.177921	0.449109	0.914912	0.898304	0.26734	0.601352	0.709296	0.582822	0.637118
Pancreas	1	RBP	0	0.735926	0.741764	0.542224	0.612854	1	0.886084	0.30411	0.538652	0.930184	0.920012	0.277097	0.664758	0.726554	0.598554	0.662995
Pancreas	1	RCE	0	0.768243	0.73911	0.475237	0.605303	1	0.859611	0.146434	0.39661	0.8953	0.794985	0.28118	0.574489	0.717579	0.538083	0.617162
Pancreas	baseline	scANVI	0	0.811435	0.787406	0.543402	0.703806	1	0.834288	0.210507	0.450784	0.923657	0.754637	0.268079	0.604809	0.76921	0.511358	0.633189
Pancreas	2	CellSupcon	0	0.727619	0.813172	0.563101	0.721055	1	0.873372	0.165759	0.421121	0.892637	0.752671	0.265028	0.588222	0.764989	0.508849	0.62718
Pancreas	2	Domain meta learning	0	0.814456	0.732202	0.426751	0.622401	1	0.865252	0.148064	0.394174	0.91621	0.757365	0.278318	0.580925	0.719162	0.517841	0.610986
Pancreas	2	IRM	0	0.886553	0.920499	0.87042	0.721382	1	0.853249	0.132212	0.366506	0.915172	0.741281	0.266222	0.566785	0.879771	0.503751	0.666766
Pancreas	3	DomainClassTripletLoss	0	0.750287	0.858702	0.617599	0.842047	1	0.868957	0.179296	0.439459	0.901575	0.821291	0.229719	0.597322	0.813727	0.525505	0.655157
Pancreas	3	HSIC-CellSupcon	0	0.722754	0.857394	0.662304	0.714263	1	0.870334	0.177555	0.363411	0.915194	0.771253	0.21953	0.581623	0.791343	0.495392	0.631019
Pancreas	3	MIM-CellSupcon	0	0.743662	0.815251	0.638271	0.723062	1	0.865274	0.21074	0.377578	0.920648	0.80867	0.263908	0.59356	0.784049	0.536289	0.646847
Pancreas	3	Orthog-CellSupcon	0	0.748574	0.782657	0.495452	0.722846	1	0.867328	0.170522	0.334834	0.901263	0.761689	0.256376	0.568487	0.749906	0.509033	0.617273
Pancreas	3	RBP-CellSupcon	0	0.695633	0.829087	0.634102	0.7263	1	0.882937	0.295447	0.502019	0.893082	0.827587	0.268923	0.643372	0.777025	0.548255	0.658786
Pancreas	3	RCE-CE	0	0.807034	0.788936	0.524295	0.626613	1	0.862749	0.151024	0.393565	0.90438	0.798582	0.264288	0.57793	0.749375	0.531435	0.62791
Pancreas	3	RCE-CellSupcon	0	0.756915	0.824379	0.626905	0.72232	1	0.874159	0.138202	0.394629	0.929974	0.730465	0.195709	0.584241	0.786104	0.463087	0.616525
Pancreas	1	GAN	10	0.722766	0.765924	0.56622	0.631297	1	0.905007	0.19539	0.446625	0.899948	0.889238	0.227793	0.611742	0.737241	0.558516	0.640651
Pancreas	1	HSIC	10	0.772816	0.753758	0.520937	0.62668	1	0.869378	0.120652	0.386513	0.90873	0.879101	0.28308	0.571318	0.734838	0.58109	0.640635
Pancreas	1	MIM	10	0.765338	0.746939	0.493043	0.627182	1	0.870928	0.128212	0.37005	0.891197	0.895648	0.281926	0.565096	0.7265	0.588787	0.639134
Pancreas	1	Orthog	10	0.753412	0.754592	0.515067	0.622883	1	0.874644	0.124389	0.300456	0.92175	0.928879	0.278526	0.55531	0.729191	0.603702	0.644219
Pancreas	1	RBP	10	0.695436	0.78222	0.584676	0.655263	1	0.876805	0.29178	0.429447	0.911735	0.868922	0.271726	0.627442	0.743519	0.570324	0.651025
Pancreas	1	RCE	10	0.747972	0.763437	0.514508	0.634944	1	0.87144	0.118953	0.305152	0.871052	0.879382	0.285632	0.541649	0.732172	0.582507	0.634202
Pancreas	2	CellSupcon	10	0.746478	0.784022	0.531818	0.711032	1	0.878122	0.139665	0.411395	0.896276	0.84587	0.254981	0.581364	0.75467	0.550425	0.638311
Pancreas	2	Domain meta learning	10	0.839818	0.788438	0.522515	0.634033	1	0.876007	0.130086	0.426239	0.911541	0.845383	0.269203	0.585968	0.756961	0.557293	0.642895
Pancreas	2	IRM	10	0.884069	0.882117	0.724981	0.736137	1	0.854047	0.112505	0.361056	0.935896	0.779842	0.256027	0.565876	0.845461	0.517934	0.658533
Pancreas	3	DomainClassTripletLoss	10	0.646916	0.879759	0.722493	0.833974	1	0.890231	0.137796	0.430693	0.871433	0.853187	0.269089	0.582538	0.816628	0.561138	0.667614
Pancreas	3	HSIC-CellSupcon	10	0.739788	0.805908	0.559595	0.713667	1	0.877262	0.15414	0.405465	0.892579	0.853664	0.269829	0.582362	0.763792	0.561746	0.646688
Pancreas	3	MIM-CellSupcon	10	0.744274	0.80862	0.569022	0.730004	1	0.871909	0.179541	0.423206	0.907707	0.857939	0.258471	0.595591	0.770384	0.558205	0.650554
Pancreas	3	Orthog-CellSupcon	10	0.723553	0.851268	0.695035	0.709301	1	0.871123	0.132505	0.320221	0.881651	0.847671	0.267862	0.551375	0.795831	0.557766	0.651714
Pancreas	3	RBP-CellSupcon	10	0.698684	0.812197	0.600027	0.72674	1	0.881804	0.276687	0.532884	0.9347	0.840758	0.276846	0.656519	0.76753	0.558802	0.661836
Pancreas	3	RCE-CE	10	0.812741	0.77374	0.491257	0.648467	1	0.865726	0.126207	0.391681	0.904945	0.868458	0.280772	0.57214	0.745241	0.574615	0.64237
Pancreas	3	RCE-CellSupcon	10	0.735678	0.806795	0.566048	0.705651	1	0.878309	0.114567	0.37604	0.895654	0.819185	0.200528	0.566142	0.762835	0.509857	0.622305
BMMC	baseline	scVI	0	0.584184	0.679231	0.285372	0.539825	0.995842	0.899298	0.242566	0.325749	0.76238	0.688949	0.14615	0.557498	0.616891	0.417549	0.525276
BMMC	1	GAN	0	0.584641	0.674381	0.277688	0.53699	0.993712	0.917668	0.275274	0.403067	0.712675	0.798426	0.123766	0.577171	0.613482	0.461096	0.545266
BMMC	1	HSIC	0	0.584116	0.674637	0.270971	0.53812	0.995572	0.902005	0.246542	0.325302	0.755129	0.697397	0.146933	0.557245	0.612683	0.422165	0.525388
BMMC	1	MIM	0	0.581904	0.684976	0.310881	0.53765	0.995688	0.902177	0.246469	0.322	0.753036	0.704978	0.145772	0.55592	0.62222	0.425375	0.530222
BMMC	1	Orthog	0	0.591911	0.657995	0.262633	0.535868	0.995191	0.900135	0.250182	0.338548	0.764278	0.682566	0.144848	0.563286	0.60872	0.413707	0.521628
BMMC	1	RBP	0	0.580273	0.685438	0.316061	0.540259	0.995186	0.90437	0.303069	0.443156	0.748156	0.798177	0.140371	0.599688	0.623444	0.469274	0.557025
BMMC	1	RCE	0	0.591692	0.675915	0.276167	0.540778	0.995912	0.901095	0.249318	0.337029	0.758033	0.69509	0.146236	0.561369	0.616093	0.420663	0.526976
BMMC	baseline	scANVI	0	0.695468	0.755856	0.363636	0.624323	1	0.869431	0.266166	0.393792	0.931937	0.404478	0.148138	0.615332	0.687857	0.276308	0.508732
BMMC	2	CellSupcon	0	0.575952	0.791322	0.38829	0.655359	1	0.898096	0.235468	0.280217	0.823262	0.557205	0.157648	0.559261	0.682185	0.357426	0.527696
BMMC	2	Domain meta learning	0	0.707291	0.84075	0.424332	0.646151	1	0.892085	0.228779	0.326125	0.93986	0.652115	0.13458	0.596712	0.723705	0.393348	0.566163
BMMC	2	IRM	0	0.745442	0.873233	0.511732	0.717807	1	0.887166	0.257209	0.401901	0.94241	0.67294	0.0862734	0.622171	0.769643	0.379607	0.584134
BMMC	3	DomainClassTripletLoss	0	0.514748	0.889492	0.632898	0.786172	1	0.90085	0.245598	0.33882	0.836961	0.67578	0.141446	0.580557	0.764662	0.408613	0.585421
BMMC	3	HSIC-CellSupcon	0	0.586129	0.788036	0.368292	0.654182	0.99997	0.900213	0.239046	0.288759	0.823939	0.566338	0.158091	0.562989	0.679322	0.362215	0.529212
BMMC	3	MIM-CellSupcon	0	0.593085	0.773385	0.406228	0.652836	0.99987	0.873807	0.240024	0.278704	0.808017	0.555806	0.154756	0.550138	0.685081	0.355281	0.526172
BMMC	3	Orthog-CellSupcon	0	0.576544	0.79638	0.391724	0.654482	1	0.897674	0.237955	0.277454	0.829085	0.563956	0.158029	0.560542	0.683826	0.360992	0.530036
BMMC	3	RBP-CellSupcon	0	0.574691	0.803928	0.447002	0.654465	0.999964	0.901675	0.284457	0.424916	0.8166	0.614375	0.153256	0.606912	0.69601	0.383816	0.553313
BMMC	3	RCE-CE	0	0.711578	0.833993	0.442963	0.632612	1	0.888885	0.23706	0.343566	0.943605	0.667665	0.134934	0.603279	0.724229	0.401299	0.570867
BMMC	3	RCE-CellSupcon	0	0.580574	0.802272	0.419788	0.653012	1	0.895626	0.235198	0.271198	0.836528	0.56471	0.156314	0.559638	0.691129	0.360512	0.532584
BMMC	1	GAN	10	0.577746	0.691737	0.306816	0.549345	0.994529	0.910795	0.245887	0.322783	0.722007	0.719885	0.13806	0.550368	0.624035	0.428972	0.531276
BMMC	1	HSIC	10	0.605102	0.689505	0.290055	0.552476	0.996634	0.899924	0.180838	0.198918	0.773056	0.770482	0.168823	0.513184	0.626754	0.469652	0.541199
BMMC	1	MIM	10	0.607461	0.691736	0.288971	0.552843	0.996664	0.899225	0.184025	0.189726	0.775408	0.751584	0.166998	0.512096	0.627535	0.459291	0.53715
BMMC	1	Orthog	10	0.609975	0.687536	0.290237	0.553839	0.996685	0.898125	0.178629	0.186	0.778754	0.767479	0.166216	0.510377	0.627654	0.466848	0.539876
BMMC	1	RBP	10	0.608107	0.691951	0.293804	0.555268	0.995745	0.902762	0.292053	0.41453	0.742863	0.636175	0.159751	0.588052	0.628975	0.397963	0.528386
BMMC	1	RCE	10	0.617948	0.694372	0.286718	0.551167	0.996544	0.900151	0.184059	0.195887	0.782255	0.76489	0.166993	0.515588	0.62935	0.465941	0.541234
BMMC	2	CellSupcon	10	0.592692	0.789061	0.398725	0.640978	0.999933	0.899569	0.195996	0.196188	0.82546	0.674758	0.166144	0.529303	0.684278	0.420451	0.547752
BMMC	2	Domain meta learning	10	0.704169	0.837838	0.424165	0.64388	1	0.892016	0.185774	0.250509	0.940747	0.639026	0.142155	0.567262	0.72201	0.39059	0.558493
BMMC	2	IRM	10	0.736688	0.857113	0.452537	0.713925	1	0.887627	0.234813	0.339075	0.939759	0.626425	0.089812	0.600318	0.752053	0.358119	0.564132
BMMC	3	DomainClassTripletLoss	10	0.546274	0.852755	0.479475	0.776365	1	0.905814	0.220481	0.299824	0.855929	0.717834	0.145402	0.570512	0.730974	0.431618	0.579139
BMMC	3	HSIC-CellSupcon	10	0.601968	0.794114	0.415346	0.642852	0.999938	0.898367	0.196718	0.199155	0.831123	0.673403	0.166075	0.531341	0.690844	0.419739	0.550501
BMMC	3	MIM-CellSupcon	10	0.613818	0.758455	0.394884	0.637087	0.999703	0.869083	0.201511	0.199933	0.810277	0.592743	0.156117	0.520201	0.68079	0.37443	0.526128
BMMC	3	Orthog-CellSupcon	10	0.597915	0.779227	0.368999	0.641951	0.999928	0.900055	0.197589	0.209249	0.822456	0.676915	0.166353	0.532337	0.677604	0.421634	0.546163
BMMC	3	RBP-CellSupcon	10	0.584927	0.780378	0.382563	0.641136	0.999907	0.902597	0.27856	0.374511	0.802891	0.586707	0.16106	0.58964	0.677782	0.373883	0.538594
BMMC	3	RCE-CE	10	0.708298	0.837769	0.444079	0.64754	1	0.897507	0.189277	0.254141	0.937102	0.690375	0.147571	0.569507	0.727537	0.418973	0.572505
BMMC	3	RCE-CellSupcon	10	0.588727	0.794692	0.430379	0.643951	0.999937	0.897165	0.191596	0.175915	0.824213	0.683822	0.16564	0.522222	0.691537	0.424731	0.550952

### Sheet: Supplementary Table 9
Supplementary Table 9: Detailed scIB-E metrics for enhanced methods in biologically preserving single-cell integration.
Label_level	Level	Method	Corr-MSE weight	Isolated labels	KMeans NMI	KMeans ARI	Silhouette label	cLISI	Silhouette batch	iLISI	KBET	Graph connectivity	PCR comparison	Jaccard index	Batch correction	Inter-celltype conservation	Intra-celltype conservation	scIB-E Total
broad_celltype	baseline	scvi	0	0.663226	0.722295	0.410887	0.577746	1	0.855443	0.13925	0.485927	0.968377	0.670368	0.296817	0.612249	0.674831	0.483593	0.585819
broad_celltype	baseline	scanvi	0	0.723976	0.809326	0.667727	0.683742	1	0.770781	0.155504	0.504373	0.981342	0.352197	0.304472	0.603	0.776954	0.328334	0.562715
broad_celltype	3	DomainClassTripletLoss	0	0.803393	0.984052	0.992652	0.888554	1	0.833321	0.141787	0.489567	0.98113	0.385302	0.278318	0.611451	0.93373	0.33181	0.628506
broad_celltype	3	DomainClassTripletLoss	10	0.784724	0.980726	0.987958	0.87219	1	0.847725	0.105914	0.433336	0.982025	0.409175	0.30265	0.59225	0.92512	0.355913	0.630863

### Sheet: Supplementary Table 10
Supplementary Table 10: Downstream analysis results for enhanced methods in biologically preserving single-cell integration.
Data	Level	Method	Corr-MSE weight	ARI	NMI	Moran's I (normalized)	Geary's C (normalized)	Clustering average score	Trajectory analysis average score
Fibroblast cells	baseline	scvi	0	0.184547	0.27264	0.806338	0.810504	0.228593	0.808421
Fibroblast cells	baseline	scanvi	0	0.223257	0.323747	0.719702	0.725396	0.273502	0.722549
Fibroblast cells	3	DomainClassTripletLoss	0	0.17612	0.292555	0.759527	0.773685	0.234338	0.766606
Fibroblast cells	3	DomainClassTripletLoss	10	0.520998	0.571149	0.922087	0.932203	0.546073	0.927145
Diatsl epithelial cells	baseline	scvi	0	0.20509	0.255567	0.831457	0.838728	0.230328	0.835092
Diatsl epithelial cells	baseline	scanvi	0	0.199813	0.264915	0.742644	0.756403	0.232364	0.749523
Diatsl epithelial cells	3	DomainClassTripletLoss	0	0.168509	0.213756	0.795916	0.819884	0.191132	0.8079
Diatsl epithelial cells	3	DomainClassTripletLoss	10	0.25115	0.369667	0.859673	0.882189	0.310408	0.870931
